# The oxidative stress response of pathogenic *Leptospira* is controlled by two peroxide stress regulators which putatively cooperate in controlling virulence

**DOI:** 10.1101/2020.11.06.371039

**Authors:** Crispin Zavala-Alvarado, Samuel Garcia Huete, Antony T. Vincent, Odile Sismeiro, Rachel Legendre, Hugo Varet, Giovanni Bussotti, Céline Lorioux, Pierre Lechat, Jean-Yves Coppée, Frédéric J. Veyrier, Mathieu Picardeau, Nadia Benaroudj

**Author notes:** Corresponding author, (NB). Université de Paris, Sorbonne Paris Cité, Paris, France (Crispin Zavala-Alvarado, Samuel Garcia Huete). Current address: Institut Pasteur, Université de Paris, ^a^ Individualité Microbienne et Infection, ^b^ Biologie des Bactéries Pathogènes à Gram-Positif, ^c^ Biologie des ARN des Pathogènes Fongiques, F-75015 Paris, France.

## Abstract

Pathogenic *Leptospira* are the causative agents of leptospirosis, the most widespread zoonotic infectious disease. Leptospirosis is a potentially severe and life-threatening emerging disease with highest burden in sub-tropical areas and impoverished populations. Mechanisms allowing pathogenic *Leptospira* to survive inside a host and induce acute leptospirosis are not fully understood. The ability to resist deadly oxidants produced by the host during infection is pivotal for *Leptospira* virulence. We have previously shown that genes encoding defenses against oxidants in *L. interrogans* are repressed by PerRA (encoded by LIMLP_10155), a peroxide stress regulator of the Fur family. In this study, we describe the identification and characterization of another putative PerR-like regulator (LIMLP_05620) in *L. interrogans*. Protein sequence and phylogenetic analyses indicated that LIMLP_05620 displayed all the canonical PerR amino acid residues and is restricted to pathogenic *Leptospira* clades. We therefore named this PerR-like regulator PerRB. In *L. interrogans*, the PerRB regulon is distinct from that of PerRA. While a *perRA* mutant had a greater tolerance to peroxide, inactivating *perRB* led to a higher tolerance to superoxide, suggesting that these two regulators have a distinct function in the adaptation of *L. interrogans* to oxidative stress. The concomitant inactivation of *perRA* and *perRB* resulted in a higher tolerance to both peroxide and superoxide and, unlike the single mutants, a double *perRAperRB* mutant was avirulent. Interestingly, this correlated with major changes in gene and non-coding RNA expression. Notably, several virulence-associated genes (*clpB*, *ligA/B*, and *lvrAB*) were repressed. By obtaining a double mutant in a pathogenic *Leptospira* strain, our study has uncovered an interplay of two PerRs in the adaptation of *Leptospira* to oxidative stress with a putative role in virulence and pathogenicity, most likely through the transcriptional control of a complex regulatory network.

**Author summary:** Leptospirosis is a widespread infectious disease responsible for over one million of severe cases and 60 000 fatalities annually worldwide. This neglected and emerging disease has a worldwide distribution, but it mostly affects populations from developing countries in sub-tropical areas. The causative agents of leptospirosis are pathogenic bacterial *Leptospira* spp. There is a considerable deficit in our knowledge of these atypical bacteria, including their virulence mechanisms. In addition to the *Leptospira* PerRA regulator that represses defenses against peroxide, we have identified and characterized a second PerR regulator in pathogenic *Leptospira* species (PerRB) that participates in *Leptospira* tolerance to superoxide. Phenotypic and transcriptomic analyses of single PerRA and PerRB mutants suggest that the two PerRs fulfill distinct functions in the adaptation to oxidative stress. Concomitant inactivation of PerRA and PerRB resulted in a higher tolerance to both peroxide and superoxide. Moreover, the *perRAperRB* mutant lost its virulence. Major changes in gene expression, including a decreased expression of several virulence factors, were observed in the double *perRAperRB* mutant. Our study suggests that PerRA and PerRB cooperate to orchestrate a complex regulatory network involved in *Leptospira* virulence.
