## Supplementary material for "The oxidative stress response of pathogenic *Leptospira* is controlled by two peroxide stress regulators which putatively cooperate in controlling virulence": S1Table_ZavalaAlvarado_revised_D-20-0288.xlsx

### Sheet: Feuil1
S1 Table. Distribution of the four Fur-like regulators of Leptospira interrogans in the genus Leptospira.
Clades	Group		Strains	Fur-like ORFs of Leptospira interrogans Serovar manilae (strain UP-MMC-NIID LP)
				LIMLP_10155	LIMLP_05620	LIMLP_04825	LIMLP_18590
P	P1	Pathogens	L. interrogans 56601	1	1	1	1			Present
		Pathogens	L. kirschneri 200702274	0.98	0.99	1	0.98			Present, but may have a structural difference
		Pathogens	L. noguchii CZ214	0.99	0.99	1	0.99			Likely a false postive
		Pathogens	L. santarosai LT 821	0.96	0.95	0.99	0		0	Absent
		Pathogens	L. mayottensis 200901116	0.95	0.96	0.99	0
		Pathogens	L. borgpetersenii L550	0.96	0.96	0.99	0
		Pathogens	L. alexanderi L60	0.96	0.96	0.99	0
		Pathogens	L. weilii LT2116	0.94	0.96	0.99	0
		Pathogens	L. alstonii 79601	0.97	0.94	0.99	0.95
		Pathogens	L. dzianensis 201601115	0.97	0.97	0.99	0.94
		Pathogens	L. barantonii FH4-C-A1	0.97	0.98	0.99	0.95
		Pathogens	L. kmetyi Bejo-Iso9	0.98	0.98	0.99	0.94
		Pathogens	L. tipperaryensis GWTS	0.97	0.94	0.99	0.92
		Pathogens	L. putramalaysiae SSW20	0.93	0.94	0.99	0.93
		Pathogens	L. adleri FH2-B-C1	0.97	0.94	0.99	0.93
		Pathogens	L. ellisii ATI7-C-A5	0.95	0.94	1	0.92
		Pathogens	L. gomenensis 201800299	0.93	0.93	0.99	0.92
	P2	Intermediates	L. licerasiae VAR 010	0.56	0.9	0.9	0.86
		Intermediates	L. hartskeerlii MCA1-C-A1	0.56	0.9	0.9	0.86
		Intermediates	L. dzoumogneensis 201601113	0.96	0.9	0.9	0.87
		Intermediates	L. venezuelensis CLM-R50	0.56	0.9	0.9	0.87
		Intermediates	L. selangorensis SSW17	0.56	0.9	0.9	0.87
		Intermediates	L. haakeii ATI7-C-A2	0.56	0.9	0.9	0.87
		Intermediates	L. andrefontaineae 201800301	0.58	0.9	0.9	0.87
		Intermediates	L. saintgironsiae FH4-C-A2	0.56	0.9	0.9	0.86
		Intermediates	L. koniamboensis 201800265	0.55	0.89	0.9	0.86
		Intermediates	L. neocaledonica ES4-C-A1	0.56	0.9	0.9	0.87
		Intermediates	L. johnsonii E8	0.55	0.9	0.9	0.87
		Intermediates	L. sarikeiensis 201702455	0.55	0.9	0.89	0.85
		Intermediates	L. langatensis SSW18	0.56	0.9	0.92	0.85
		Intermediates	L. semungkikensis SSS9	0.56	0.89	0.92	0.87
		Intermediates	L. wolffii Khorat-H2	0.94	0.9	0.9	0.85
		Intermediates	L. fletcheri SSW15	0.55	0.88	0.9	0.82
		Intermediates	L. fluminis SCS5	0.55	0.88	0.9	0.81
		Intermediates	L. broomii 5399	0.55	0.88	0.9	0.8
		Intermediates	L. inadai 10	0.55	0.87	0.9	0.8
		Intermediates	L. fainei BUT 6	0.54	0.9	0.9	0.81
		Intermediates	L. perolatii FH1-B-B1	0.56	0.92	0.91	0.86
S	S1	Saprophytes	L. biflexa Patoc 1 (Paris)	0.77	0	0.88	0.52
		Saprophytes	L. bouyouniensis 201601297	0.77	0	0.88	0.51
		Saprophytes	L. jelokensis 201702419	0.77	0	0.89	0.52
		Saprophytes	L. yanagawae ATCC 700523	0.77	0	0.88	0.5
		Saprophytes	L. kemamanensis 201702454	0.77	0	0.89	0.5
		Saprophytes	L. levettii MCA2-B-A1	0.77	0	0.89	0.51
		Saprophytes	L. ellinghauseni E18	0.78	0	0.87	0.51
		Saprophytes	L. brenneri JW2-C-A2	0.79	0	0.89	0.54
		Saprophytes	L. perdikensis 201702692	0.8	0	0.87	0.53
		Saprophytes	L. terpstrae ATCC 700639	0.78	0	0.87	0.51
		Saprophytes	L. vanthielii ATCC 700522	0.78	0	0.88	0.52
		Saprophytes	L. wolbachii CDC	0.77	0	0.87	0.53
		Saprophytes	L. congkakensis 201702421	0.77	0	0.89	0.52
		Saprophytes	L. noumeaensis 201800287	0.78	0	0.89	0.53
		Saprophytes	L. kanakyensis 201800292	0.78	0	0.89	0.52
		Saprophytes	L. mtsangambouensis 201601298	0.77	0	0.87	0.52
		Saprophytes	L. bourretii 201800280	0.77	0	0.87	0.52
		Saprophytes	L. meyeri Went 5	0.77	0	0.87	0.51
		Saprophytes	L. harrisiae FH2-B-A1	0.79	0	0.87	0.53
		Saprophytes	L. bandrabouensis 201601111	0.77	0.54	0.89	0.52
		Saprophytes	L. montravelensis 201800279	0.76	0	0.89	0.53
	S2	New lineage	L. idonii 201300427	0.78	0	0.9	0
		New lineage	L. ilyithenensis 201400974	0.77	0	0.9	0.53
		New lineage	L. kobayashii E30	0.78	0	0.9	0.53
		New lineage	L. ognonensis 201702476	0.74	0	0.85	0.53
		New lineage	L. ryugenii YH101	0.77	0	0.87	0.54
