## Supplementary material for "The oxidative stress response of pathogenic *Leptospira* is controlled by two peroxide stress regulators which putatively cooperate in controlling virulence": S11Table_ZavalaAlvarado_revised_D-20-0288 .xlsx

### Sheet: Feuil1
Table S11. Primers used in this study
Primer name	Sequences (5' to 3')	Utilization in the study
ComPerR2_5Not	CAAGCGGCCGCTCTTTGTCAGATACG	cloning/complementation
ComPerR2_3XBa	GCCGTCTAGATTAAGTTTCTGAAACCAG	cloning/complementation
P1	ATAGACAAAAATTTAACCCTG	perRA inactivation
P2	GACCCAATTCTAAATTCAAGG	perRA inactivation
LipL32 45F	AAGCATTACCGCTTGTGGTG	qPCR
LipL32 286R	GAACTCCCATTTCAGCGATT	qPCR
LIMLP_02795qRTF	TGCTGGGGTCGATAATCTTC	RT-qPCR
LIMLP_02795qRTR	CTTGGCTCTACCATCCCAAA	RT-qPCR
LIMLP_04240qRTF	AAACCCTTGGGTTCGGTTTG	RT-qPCR
LIMLP_04240qRTR	AGACTAAATCGCACCGGGAT	RT-qPCR
LIMLP_04245qRTF	ATCCACCTTCGATTCCGGTT	RT-qPCR
LIMLP_04245qRTR	TTATCCGCGCCGAGATACAG	RT-qPCR
LIMLP_04250qRTF	AGAAACGCACCTTAGAGGAA	RT-qPCR
LIMLP_04250qRTR	TAATTAGGTCGCCCGCGATT	RT-qPCR
LIMLP_04255qRTF	TTTAGGCGGATGGACCATGT	RT-qPCR
LIMLP_04255qRTR	CGTCTAGAAATCCGCGAACC	RT-qPCR
LIMLP_04270qRTF	TTGATCAGCACAGGACAGGT	RT-qPCR
LIMLP_04270qRTR	CCTACCAGCGCAATTCTGTC	RT-qPCR
LIMLP_04280qRTF	AACGGAAGTTCGGGTAACCT	RT-qPCR
LIMLP_04280qRTR	AAGCTTCGATACCGTCGTCT	RT-qPCR
LIMLP_04825qRTF	TCCGTATGGAAATGCAGACA	RT-qPCR
LIMLP_04825qRTR	TTGTGGCTTTGGAAATTTGA	RT-qPCR
LIMLP_05620qRTF	TGTACTCTGTGAAGCGGATCAT	RT-qPCR
LIMLP_05620qRTR	CCCTCAATAATCCAGCTGAAACT	RT-qPCR
LIMLP_05955qRTF	GGTCACATCTTTAGCGCCAG	RT-qPCR
LIMLP_05955qRTR	GGCGAGGTGAGTAAATGCAG	RT-qPCR
LIMLP_06735qRTF	TGACGAACTACGTTCCATCG	RT-qPCR
LIMLP_06735qRTR	AATCGCGTCGTCGTCTACTT	RT-qPCR
LIMLP_08485qRTF	CGGACTCGGTTTATCGGTTA	RT-qPCR
LIMLP_08485qRTR	AACACTTGGGTCGAAGATGG	RT-qPCR
LIMLP_08490qRTF	ATGCAAATGCAGACATGGAA	RT-qPCR
LIMLP_08490qRTR	AGCTTCCGGATCCATCTTTT	RT-qPCR
LIMLP_09410qRTF	GAGAGAAACACCGAAGACGG	RT-qPCR
LIMLP_09410qRTR	TGAATAGCAAGAACCCGGAT	RT-qPCR
LIMLP_10060qRTF	TCGGAAGCGGTACAGAGATC	RT-qPCR
LIMLP_10060qRTR	CCGTAAGCTGTCCTCCTTCA	RT-qPCR
LIMLP_10155qRTF	AACGCTTCTCGTGCCACTAT	RT-qPCR
LIMLP_10155qRTR	CGCGTGATGATGATGGACTA	RT-qPCR
LIMLP_10970qRTF	AGTGACAATTACGGCCCTGA	RT-qPCR
LIMLP_10970qRTR	CGAATCGGTAGAGTGAGGGT	RT-qPCR
LIMLP_10975qRTF	TGACCAATGCAGTTTTGAATGA	RT-qPCR
LIMLP_10975qRTR	TCGTCGGAATAGATGTCTACTCT	RT-qPCR
LIMLP_15405qRTF	AGGAGGTAGCCAACTTGACC	RT-qPCR
LIMLP_15405qRTR	AGGAACCTACAGAAAGCGCT	RT-qPCR
LIMLP_15415qRTF	GCAGCAACCCTTTCTTCGAT	RT-qPCR
LIMLP_15415qRTR	ATGCGTTACTCACCTTTGCC	RT-qPCR
LIMLP_18590qRTF	CATCTGATGGAAACGGGAAC	RT-qPCR
LIMLP_18590qRTR	CGGACTTTTGTCCAGAGGAA	RT-qPCR
